# Characterisation of HIF-dependent alternative isoforms in pancreatic cancer

**DOI:** 10.1101/826156

**Authors:** Philipp Markolin, Natalie Davidson, Christian K. Hirt, Christophe D. Chabbert, Nicola Zamboni, Gerald Schwank, Wilhelm Krek, Gunnar Rätsch

**Author notes:** The authors wish it to be known that, in their opinion, the first 2 authors should be regarded as joint First Authors. Deceased (Wilhelm Krek). Christophe D. Chabbert, Roche Innovation Center Zürich, Wagistrasse 10, 8952 Schlieren, Switzerland Gerald Schwank, Universität Zürich Institut für Pharmakologie und Toxikologie, Winterthurerstrasse 190, Y17 J34, CH-8057 Zürich.

## Abstract

Intra-tumor hypoxia is a common feature in many solid cancers. Although transcriptional targets of hypoxia-inducible factors (HIFs) have been well characterized, alternative splicing or processing of pre-mRNA transcripts which occurs during hypoxia and subsequent HIF stabilization is much less understood. Here, we identify HIF-dependent alternative splicing events after whole transcriptome sequencing in pancreatic cancer cells exposed to hypoxia with and without downregulation of the aryl hydrocarbon receptor nuclear translocator (ARNT), a protein required for HIFs to form a transcriptionally active dimer. We correlate the discovered hypoxia-driven events with available sequencing data from pan-cancer TCGA patient cohorts to select a narrow set of putative biologically relevant splice events for experimental validation. We validate a small set of candidate HIF-dependent alternative splicing events in multiple human cancer cell lines as well as patient-derived human pancreatic cancer organoids. Lastly, we report the discovery of a HIF-dependent mechanism to produce a hypoxia-dependent, long and coding isoform of the UDP-N-acetylglucosamine transporter SLC35A3.
