## Supplementary material for "Characterisation of HIF-dependent alternative isoforms in pancreatic cancer": MP_PCR_primer_list

### Sheet: junction primers
	Gene	event	description		qRT-PCR primer name	seq
	EIF4A2	exon_skip_31315	exon inclusion causes PTC and NMD, suppressed terminal exon has 2 function ubiquitinylation sites, gene is known to be supressed during hypoxia (causes acidosis)		EIF4A2_ex10_fw	CTCGCGGGATTGATGTGC
					EIF4A2_bs10-11_r	CCTCTGCCAATT CTGTGAATA
					EIF4A2_bs10-alt_r	GCTATCGACTC CTGTGAATA
					EIF4A2_ex11_r	TAGCCACACCTTTCCTCC
	AFF4	exon_skip_36186	exon 5 loss, AAs 322-350 gone but remain coding frame, scaffoldin protein for superelongation complex, implicated with hypoxia		AFF4_ex4_fw	AGCACATCTCACCAAGCTG
					AFF4_bs4-6_r	CTGCTGAGACTC TTTTAGG
					AFF4_bs4-5_r	ATGCGTCATCTC TTTTAGG
					AFF4_ex6_r	GTGCCAAAATTGGACTGC
	SRSF6	exon_skip_28215	NMD target if exon included, never coding		SRSF6_ex2_fw	ACGAGCTGAACGGCAAGG
					SRSF6_bs2-3_r	CCTCCACCAC TGCGGCTTC
					SRSF6_bs2-alt_r	CCATTGGTCA TGCGGCTTC
					SRSF6_ex3_r	CCGACTGCTGTATCCACC
	FUS	intron_retention_9519	creates truncated (but coding) protein, retain glyrich-domain, losing RRMs, known to create TA fusion proteins		FUS_ex7_f	AGTGACCGTGGTGGCTTC
					FUS_ex7_in_f	TTTGGTG GTAAGTGAACAG
					FUS_ex7_ex8_f	TTTGGTG GCCCTCGGGAC
					FUS_ex8_r	GTAATCAGCCACAGACTC
	FASTKD1	exon_skip_27209	losing part of the FAST2 domain, quite unknown		FAST_ex10_f	GGTTTCTCTTTGGCCACAC
					FAST_bs12_10_r	CCACCAATAC TTTCAAGTTG
					FAST_bs11_10_r	GGAGATAAAA TTTCAAGTTG
					FAST_ex12_r	CTGCTGTTGTGTTCCATCC
	SRRM2	intron retention	creates truncated protein, or NMD target		SRRM2_ex9_f	CTTCCTCCTCCGATACTTCC
					SRRM2_exin9_fw	CGCAGTCG GTAAGGGGTAG
					SRRM2_bs9_10_fw	CGCAGTCG GTCTCGAAGTG
					SRRM2_ex10_r	GTACCTGGTTCACTGAAAGG
	HNRNPH1	intron retention	creates truncated protein, NMD		HNRNPH1_ex11_f	CAAATGATGGGAGGCATGG
					HNRNPH1_exin11_f	GGGCTTGT GTAAATATCGT
					HNRNPH1_ex12_r	GGGCTTGT CAAACCAGTCC
					HNRNPH1_bs11-12_f	CGTATCCACTCATGCTGC
	ANLN	exon skip	non-canonical exon, remains coding, spacer between anilin binding and ph domain		ANLN_ex19_f	GGAGGTCTTAGTGCTGTGC
					ANLN_bs20-alt_r	AAGGGGAC CTTTTCCTGG
					ANLN_bs20-19_r	AAGGGGAC CTTGTCCAGA
					ANLN_ex20_r	TATGACCTTCCAAAGAAG

### Sheet: All PCR primers
	internal number		Gene	sequence 5' -> 3'		description
	319		qRT_AldoC_fw	CTC AAC GCC ATC AAC ACA		qRT PCR primers, glycolysis/hypoxia
	320		qRT_AldoC_rev	CAC GCT TGA CGA ACT CCT		qRT PCR primers, glycolysis/hypoxia
	321		qRT_VEGF_fw	CGC AGC TAC TGC CAT CCA AT		qRT PCR primers, glycolysis/hypoxia
	322		qRT_VEGF_r	TCG GCT TGT CAC ATT TTT CTT GT		qRT PCR primers, glycolysis/hypoxia
	323		qRT_GLUT1_fw	ATT GGC TCC GGT ATC GTC AAC		qRT PCR primers, glycolysis/hypoxia
	324		qRT_GLUT1_rev	GCT CAG ATA GGA CAT CCA GGG TA		qRT PCR primers, glycolysis/hypoxia
	325		qRT_Ca9_fw	GCA GGA GGA TTC CCC CTT G		qRT PCR primers, glycolysis/hypoxia
	326		qRT_Ca9_rev	GGA GCC TCA ACA GTA GGT AGA T		qRT PCR primers, glycolysis/hypoxia
	453		qRT_KDM1a_total_f	TGA CCG GAT GAC TTC TCA AGA		qRT primers for hypoxia splicing signature candidates
	454		qRT_KDM1a_total_r	GTT GGA GAG TAG CCT CAA ATG TC		qRT primers for hypoxia splicing signature candidates
	455		qRT_KDM1a_ex2_f	CAG AAG AAG AGA GAA ATG C		qRT primers for hypoxia splicing signature candidates
	456		qRT_KDM1a_ex3_f	CAA GCA GGA GGA CTT CAA G		qRT primers for hypoxia splicing signature candidates
	457		qRT_KDM1a_ex4_r	GGA AGT CGG CTC TGG AAA GC		qRT primers for hypoxia splicing signature candidates
	458		qRT_AldoC_ex6_f	GAC AAC GTT TGA GGT CGT GG		qRT primers for hypoxia splicing signature candidates
	459		qRT_AldoC_ex7_f	CCA TGT TGG GCT TGA GCA G		qRT primers for hypoxia splicing signature candidates
	460		qRT_AldoC_ex5_r	CAT TCT GGA GAA CGC CAA CG		qRT primers for hypoxia splicing signature candidates
	461		qRT_LDHA_total_f	ATG GCA ACT CTA AAG GAT CAG C		qRT primers for hypoxia splicing signature candidates
	462		qRT_LDHA_total_r	CCA ACC CCA ACA ACT GTA ATC T		qRT primers for hypoxia splicing signature candidates
	463		qRT_LDHA_ex2_f	CTG TGC CAT CAG TAT CTT A		qRT primers for hypoxia splicing signature candidates
	464		qRT_LDHA_ex4_r	GAC CAG CTT GGA GTT TGC AG		qRT primers for hypoxia splicing signature candidates
	471		qRT_FAM13A_ex7l-8_f	TTGGTACCCAGTTCACAGG		qRT_primers for FAM13a splicing, boundary spanning
	472		qRT_FAM13A_ex7s_f	GTGAAATCATGCCTCTGC		qRT_primers for FAM13a splicing
	473		qRT_FAM13A_ex10_r	CTACAGCTGATCGGATGG		qRT_primers for FAM13a splicing, use for p471,472
	476		qRT_PTPRR_BS1_f	ACCTATGAACCAGTGTGTTGC		qRT primers for PTPRR, boundary spanning primers
	477		qRT_PTPRR_BS2_f	ACCTATGAACCAGAAAAATG		qRT primers for PTPRR, boundary spanning primers
	478		qRT_PTPRR_alt5_f	AGAAGCAGCTCTGGCAGC		qRT primers for PTPRR splicing, alt5 site
	479		qRT_PTPRR_ex6_r	AATCCTTCTTTGCTCCAG		qRT primers for PTPRR splicing, consitutive exon
	482		qRT_FAM13A_totalf	CAC TAT CAG CAT CTT CTG C		qRT total FAM13A
	483		qRT_FAM13A_totalr	GTG GTT GAA CCC AGA AGG		qRT total FAM13A
	484		qRT_LDHA_ex3_f	CACCAAAGATTGTCTCTGGC		use with p487 and p486/487 to check ex 3 inclusion
	485		qRT_LDHA_ex5-3_r	CAAGATATCCA CTTTGCC		ex5-3 junction spanning, use together with p463
	486		qRT_LDHA_ex2-4_f	CTTAATGAAG ACTATAATG		LDHA exon3 inclusion
	487		qRT_LDHA_ex6_r	ATTCCACTCCATACAGGC		LDHA exon3 inclusion
	488		qRT_FAM13a_ex15_f	TGCTTCCTTCTTCAAGGAG		more splicing signature candidate genes
	489		qRT_FAM13a_ex14-16_f	TACCCATCATT GAAGAAGAGG		more splicing signature candidate genes
	490		qRT_FAM13a_ex16_r	GTCCAGAAAGCATCGTGC		more splicing signature candidate genes
	491		qRT_NPAS2_ex7_f	GAACCCAAAGGAATTTCC		more splicing signature candidate genes
	492		qRT_NPAS2_ex6-8_f	TACTTAAAATTGCCTAGC		more splicing signature candidate genes
	493		qRT_NPAS2_ex8_r	TAAGAATTGTGGTGTTGCC		more splicing signature candidate genes
	502		qRT_NPSR1_ex2_f	ATAACTCTGTGGGTCCTC		more splicing signature candidate genes
	503		qRT_NPSR1_ex3_r	ATGTTGACCAGTCCTGTG		more splicing signature candidate genes
	504		qRT_NPSR1_ex4_r	TAGGTAGAGGCGTAGAGC		more splicing signature candidate genes
	505		qRT_NPSR1_ex5-2_r	GCTTGCTTTT CTGTGATGG		more splicing signature candidate genes
	506		qRT_NPSR1_ex4-2_r	CAGCACAAC CTGTGATGG		more splicing signature candidate genes
	507		qRT_NPSR1_total_f	CAGCTTCGATTCCAGTGG		more splicing signature candidate genes
	508		qRT_NPSR1_total_r	CACAGAGTTATCAATTGC		more splicing signature candidate genes
	509		qRT_LDHA_ex2-5_f	ATCTTAATGAAG TGGATATC		more splicing signature candidate genes
	510		qRT_LDHA_ex5_r	CCATGACAGCTTAATGGG		more splicing signature candidate genes
	511		qRT_P4HA1_ex10-9A_r	GAGAGCCAGGCA CTTTTGCTA		more splicing signature candidate genes
	512		qRT_P4HA1_ex8_f	AATCGTCAAAGACCTAGC		more splicing signature candidate genes
	513		qRT_P4HA1_ex9B_r	GGTCAATTTTCCAGTCTCAGG		more splicing signature candidate genes
	514		qRT_P4HA1_ex9A_r	CTCCAAGTCTCCTGTTATTGG		more splicing signature candidate genes
	515		qRT_P4HA1_total_f	AGTACAGCGACAAAAGATCCAG		more splicing signature candidate genes
	516		qRT_P4HA1_total_r	CTCCAACTCACTCCACTCAGTA		more splicing signature candidate genes
	531		qRT_CPTS1_ex13-14	ATCCCGTGGTCGTAGACATGC		more splicing signature candidate genes
	532		qRT_CPTS1_ex13_fw	GCCAATTCTACAGAGTTTG		more splicing signature candidate genes
	533		qRT_CPTS1_ex15_r	CTCAAATCGGTGGCGGTG		more splicing signature candidate genes
	534		qRT_CPTS1_in15_r	TCTGCTGGTCTCTCAGCTC		more splicing signature candidate genes
	535		qRT_CPTS1_ex16_r	GCCTTGTTCTTCCAAACAC		more splicing signature candidate genes
	536		qRT_CPTS1_in16-15_r	GGATTCACCTGTTGAGGC		more splicing signature candidate genes
	537		qRT_MCM8_total_f	CGT ACT TCT GAA CAA ACC CCA C		MCM8 mut ex primers
	538		qRT_MCM8_total_r	AGG AGA GCT ATC GCT GTA AAC TT		MCM8 mut ex primers
	539		qRT_MCM8_ex10_f	CAA AGA GTT CTG AGG ATG G		MCM8 mut ex primers
	540		qRT_MCM8_ex11A_r	TGA CCA AAA ATG ACA GGG		MCM8 mut ex primers
	541		qRT_MCM8_ex11B_r	AGG TTG CAG TGA GCT GAG		MCM8 mut ex primers
	542		qRT_MCM8_BS11A_r	CAA AGC GAG TTG ACA ATG		MCM8 mut ex primers
	543		qRT_MCM8_BS11B_r	AGA CTC CAT TTG ACA ATG		MCM8 mut ex primers
	554		qRT_SLC35A3_bs1-2	GCTGCCCTTG GCAAATGA		SLC35A3 splicing
	555		qRT_SLC35A3_bsA-2	AGCCTCCCAA GCAAATGA		SLC35A3 splicing
	556		qRT_SLC35A3_alt	ACAGAGGCGCAATCTCAG		SLC35A3 splicing
	557		qRT_SLC35A3_ex2_f	TCGCCAACCTAAAATACG		SLC35A3 splicing
	558		qRT_SLC35A3_ex2_r	TTCAGCAACAACCACTGC		SLC35A3 splicing
	559		qRT_LRR1_tot_f	GTCCGAGCCGTGTTGAGC		LRR1 splicing assessment; ex3 exclusion
	560		qRT_LRR1_tot_r	ATTGCTCAATGTTCTCCC		LRR1 splicing assessment; ex3 exclusion
	561		qRT_LRR1_BS2-4_f	TGTCTAAGTAAG GATTCC		LRR1 splicing assessment; ex3 exclusion
	562		qRT_LRR1_BS3-4_f	ATTACATAATAG GATTCC		LRR1 splicing assessment; ex3 exclusion
	563		qRT_LRR1_ex3_f	GAATCTTCTGCACGAACC		LRR1 splicing assessment; ex3 exclusion
	564		qRT_LRR1_ex4_r	ATTCATGGTAGTAGTTCC		LRR1 splicing assessment; ex3 exclusion
	565		qRT_ZSWIM8_ex13_f	GCCAGTTTCATCTTTGACG		ZSWIM8 intron retention, alt splicing
	566		qRT_ZSWIM8_exin13_f	GCTCCAGGTATGATGCCTG		ZSWIM8 intron retention, alt splicing
	567		qRT_ZSWIM8_ex14_r	GACTTGGGGGCCGGGAAC		ZSWIM8 intron retention, alt splicing
	568		qRT_ZSWIM8_total_f	GCTGGCATACCAGGAGTC		ZSWIM8 intron retention, alt splicing
	569		qRT_ZSWIM8_total_r	GATAGTCACAGAGTGTCC		ZSWIM8 intron retention, alt splicing
	570		qRT_ZSWIM8_in13_f	TGACCCTACAGTAAGTGG		ZSWIM8 intron retention, alt splicing
	571		qRT_ZSWIM8_in13_r	CAGGGGAACCCAAAATCC		ZSWIM8 intron retention, alt splicing
	602		qPCR_AP1G2_ex14_f	GGA CGA AGA GGA AGT GCT		alt splicing intron retention
	603		qPCR_AP1G2_ex15_r	CAT GTG GTC GTA TTT CCG		alt splicing intron retention
	604		qPCR_ANKZF1_ex7_f	GCC ATC ACA CTC TGC TGG		alt splicing intron retention
	605		qPCR_ANKZF1_ex8_r	CAA CAG TAT TGT ACC AGC		alt splicing intron retention
	606		qPCR_ANKZF1_ex9_f	AGA GGA GAG AAA GAA GCC		alt splicing intron retention
	607		qPCR_ANKZF1_ex10r	CTG AAA GCC ATC TTC TCC		alt splicing intron retention
	608		qPCR_PTPRH_ex17f	AAG TGT GAG CAT TAC TGG		alt splicing intron retention
	609		qPCR_PTPRH_ex18r	ACA GAC AGT GTC TTC TGC		alt splicing intron retention
	612		SLC35A3_ex1f	ATG AGC TCT CGC TCG GTG		exon1 junction
	613		SLC35A3_ex1r	CAA GGG CAG CCT TTC CAT		exon1 junction
	614		SLC35A3_alt_r	TGG GAG ATC ACT TGA GCC		exon1 junction
	615		FAM13A ex7s_ex8_f	CTCTGCAAAGTTCACAGG		long vs short
	616		FAM13A ex7s_ex9_f	CTCTGCAAAGTGCTCATG		long vs short
	617		FAM13A ex7l_ex9_f	TTGGTACCCAGTGCTCATG		long vs short
	618		FAM13A_ex7l_f	GAGGGTGCTATTAGTGCC		long vs short
	619		FAM13A_ex10_f	TGATGTTAATAACTCTGG		long vs short
	620		FAM13A_ex10_r	CCATGTCGAACTTCATCC		long vs short
	625		qRT_GFPT1_fw	AACTACCATGTTCCTCGAACGA		hexosamine pathway genes
	626		qRT_GFPT1_rev	CTCCATCAAATCCCACACCAG		hexosamine pathway genes
	627		qRT_FUT11_fw	TTCTACGGCACAGACTTCCG		hexosamine pathway genes
	628		qRT_FUT11_rev	AGTGGCGACTGAAGGTGGA		hexosamine pathway genes
	629		qRT_OGT_fw	TCCTGATTTGTACTGTGTTCGC		hexosamine pathway genes
	630		qRT_OGT_rev	AAGCTACTGCAAAGTTCGGTT		hexosamine pathway genes
	631		qRT_MGAT4A_fw	TGTTTCAAGCGCCGGATCTTA		hexosamine pathway genes
	632		qRT_MGAT4A_rev	GCCAATCAATGGGTTTCTCCT		hexosamine pathway genes
	633		qRT_MGAT5B_fw	ATCCGCACAGAAGTGATGGG		hexosamine pathway genes
	634		qRT_MGAT5B_rev	CAGCGATGTCGGAGACGTT		hexosamine pathway genes
	635		qRT_GFPT2_fw	TTGGTCGAGAGAGTCATTCAGC		hexosamine pathway genes
	636		qRT_GFPT2_rev	AAGATAGGGATCTGTTCTGTGGA		hexosamine pathway genes
